# Zinc- and redox-dependent allosteric regulation of the *Helicobacter pylori* CemR transcription factor

**DOI:** 10.64898/2026.11.26.769429

**Authors:** Jakub Muraszko, Piotr Szczepanowski, Mateusz Noszka, Katarzyna Kapczyńska, Krzysztof Skowronek, Aleksander Czogalla, Michal Tracz, Artur Krezel, Anna Zawilak-Pawlik

## Abstract

The human gastric pathogen *Helicobacter pylori* senses redox conditions *via* a pleiotropic atypical response regulator, CemR (HP1021). The protein’s activity is regulated by the redox state of cysteine residues and Zn^2+^ (i.e., Zn-Cys redox switch signaling), but the molecular mechanisms underlying ROS detection and signal transduction remain uncharacterized. Here, we demonstrate that CemR comprises three domains: an N-terminal receiver (RD), a central domain (CD), and a C-terminal DNA-binding domain (DBD). Cysteine residues of the RD and CD/DBD domains sense redox conditions via 2-Cys and 1-Cys mechanisms, respectively, and are required for Zn²⁺ coordination, thereby affecting DNA-binding activity. Yet each domain influences the protein’s activity in its own characteristic way. Under reducing conditions, CemR binds DNA most effectively, and reduced cysteine residues in the CD/DBD domains are crucial for this interaction. Zn²⁺ binding primarily impacts the RD domain, inhibiting DNA binding when CemR is reduced. This suggests that structural changes in the RD domain transmit signals to the CD/DBD domain, regulating transcriptional activity. RD domain cysteine residues are also required for reversible redox regulation of CD/DBD activity. Because the predicted dimer structure shows no direct intra-interactions between protomer domains, allosteric regulation likely controls CemR activity in response to redox and zinc levels, possibly via the signaling α-helix and the unstructured regions linking RD to CD and CD to DBD, respectively. CemR is unique in that it evolved from a two-component system, but its receiver-like domain uses cysteine-dependent redox chemistry and metal coordination, rather than phosphorylation-dependent signaling.

**Bullet points:**

- CemR consists of N-terminal RD, central CD, and C-terminal DBD domains, each controlled by redox.
- Allosteric interactions between RD and CD/DBD are critical for CemR activity control.
- Reduction of the RD’s disulfide bond increases CemR affinity for Zn²⁺, reducing affinity for DNA.
- Oxidation of Cys residues in the CD/DBD domains reduces CemR’s affinity for DNA.
- Reversible redox control of CD/DBD activity depends on Cys residues in RD.
