## Supplementary Table S3 for "Zinc- and redox-dependent allosteric regulation of the *Helicobacter pylori* CemR transcription factor"

### Sheet: BottomUp_CemR_Peptides
non-xlink and nonCysROS peptides												xlinked peptides
sample	prot_acc	prot_desc	pep_expect (best query)	pep_start	pep_end	pep_seq	pep_var_mod	Oxidation (M) pos	2nd Oxidation (M) pos	Nethylmaleimide (C) pos		sample	prot_acc	prot_desc	pep_expect (best query)	pep_start	pep_start_beta	pep_end	pep_end_beta	pep_miss	pep_seq	pep_seq_beta	pep_var_mod	pep_var_mod_beta	xlink type	Xlink:Disulfide (C) pos1	Xlink:Disulfide (C) pos2
1T	HP1021	Response regulator OS=Helicobacter pylori (strain ATCC 700392 / 26695) OX=0 GN=recomb PE=0 SV=0	3.7e-06	2	11	ASWSHPQFEK						1T	HP1021	Response regulator OS=Helicobacter pylori (strain ATCC 700392 / 26695) OX=0 GN=recomb PE=0 SV=0	3.1e-06	71	65	76	70	0	CEHFVR	VCTQGR	intact crosslink Xlink:Disulfide (C)	intact crosslink Xlink:Disulfide (C)	inter	66	71
1T	HP1021	Response regulator OS=Helicobacter pylori (strain ATCC 700392 / 26695) OX=0 GN=recomb PE=0 SV=0	3.1e-08	18	29	ILIIEDDLALAR						2T	HP1021	Response regulator OS=Helicobacter pylori (strain ATCC 700392 / 26695) OX=0 GN=recomb PE=0 SV=0	0.032	65		76		1	VCTQGRCEHFVR		C2<-Xlink:Disulfide[I]->C7		intra	66	71
1T	HP1021	Response regulator OS=Helicobacter pylori (strain ATCC 700392 / 26695) OX=0 GN=recomb PE=0 SV=0	1.8e-05	54	64	EPYDVILVSSK						2T	HP1021	Response regulator OS=Helicobacter pylori (strain ATCC 700392 / 26695) OX=0 GN=recomb PE=0 SV=0	5.4e-06	71	65	76	70	0	CEHFVR	VCTQGR	intact crosslink Xlink:Disulfide (C)	intact crosslink Xlink:Disulfide (C)	inter	66	71
1T	HP1021	Response regulator OS=Helicobacter pylori (strain ATCC 700392 / 26695) OX=0 GN=recomb PE=0 SV=0	1.5e-14	81	104	QIIIMMASHVNEDGVNKPIQAGAR
1T	HP1021	Response regulator OS=Helicobacter pylori (strain ATCC 700392 / 26695) OX=0 GN=recomb PE=0 SV=0	1.9e-11	81	104	QIIIMMASHVNEDGVNKPIQAGAR	Oxidation (M)	86				CysROS peptides
1T	HP1021	Response regulator OS=Helicobacter pylori (strain ATCC 700392 / 26695) OX=0 GN=recomb PE=0 SV=0	1.1e-17	81	104	QIIIMMASHVNEDGVNKPIQAGAR	Oxidation (M)	85				sample	prot_acc	prot_desc	pep_expect (best query)	pep_start	pep_end	pep_seq	pep_var_mod	S-sulfonylation (C) pos	S-sulfinylation (C) pos
1T	HP1021	Response regulator OS=Helicobacter pylori (strain ATCC 700392 / 26695) OX=0 GN=recomb PE=0 SV=0	1.2e-05	81	104	QIIIMMASHVNEDGVNKPIQAGAR	2 Oxidation (M)	85	86			1T	HP1021	Response regulator OS=Helicobacter pylori (strain ATCC 700392 / 26695) OX=0 GN=recomb PE=0 SV=0	6.5e-09	280	293	HFSSTCTDTELANK	S-sulfonylation (C)	285
1T	HP1021	Response regulator OS=Helicobacter pylori (strain ATCC 700392 / 26695) OX=0 GN=recomb PE=0 SV=0	3.4e-05	105	112	DYILKPFK						1T	HP1021	Response regulator OS=Helicobacter pylori (strain ATCC 700392 / 26695) OX=0 GN=recomb PE=0 SV=0	0.00048	280	293	HFSSTCTDTELANK	S-sulfinylation (C)		285
1T	HP1021	Response regulator OS=Helicobacter pylori (strain ATCC 700392 / 26695) OX=0 GN=recomb PE=0 SV=0	1.5e-07	105	118	DYILKPFKMDELLR						1T	HP1021	Response regulator OS=Helicobacter pylori (strain ATCC 700392 / 26695) OX=0 GN=recomb PE=0 SV=0	1.3e-08	230	247	SCPIVLSYTHKEPLEFPK	S-sulfonylation (C)	231
1T	HP1021	Response regulator OS=Helicobacter pylori (strain ATCC 700392 / 26695) OX=0 GN=recomb PE=0 SV=0	1.4e-06	105	118	DYILKPFKMDELLR	Oxidation (M)	113				1T	HP1021	Response regulator OS=Helicobacter pylori (strain ATCC 700392 / 26695) OX=0 GN=recomb PE=0 SV=0	5.6e-10	230	247	SCPIVLSYTHKEPLEFPK	S-sulfinylation (C)		231
1T	HP1021	Response regulator OS=Helicobacter pylori (strain ATCC 700392 / 26695) OX=0 GN=recomb PE=0 SV=0	0.0049	105	119	DYILKPFKMDELLRK						2T	HP1021	Response regulator OS=Helicobacter pylori (strain ATCC 700392 / 26695) OX=0 GN=recomb PE=0 SV=0	1.1e-06	280	293	HFSSTCTDTELANK	S-sulfonylation (C)	285
1T	HP1021	Response regulator OS=Helicobacter pylori (strain ATCC 700392 / 26695) OX=0 GN=recomb PE=0 SV=0	0.00086	125	132	AYQEMTAR						2T	HP1021	Response regulator OS=Helicobacter pylori (strain ATCC 700392 / 26695) OX=0 GN=recomb PE=0 SV=0	0.032	230	247	SCPIVLSYTHKEPLEFPK	S-sulfinylation (C)		231
1T	HP1021	Response regulator OS=Helicobacter pylori (strain ATCC 700392 / 26695) OX=0 GN=recomb PE=0 SV=0	7.2e-14	133	151	LGFYENYLDFIHAELPLPK
1T	HP1021	Response regulator OS=Helicobacter pylori (strain ATCC 700392 / 26695) OX=0 GN=recomb PE=0 SV=0	1.9e-09	152	178	DFSYRPPFIIHTPSQELANAYLLQYAK
1T	HP1021	Response regulator OS=Helicobacter pylori (strain ATCC 700392 / 26695) OX=0 GN=recomb PE=0 SV=0	5e-07	181	190	QMDFSFFSLK
1T	HP1021	Response regulator OS=Helicobacter pylori (strain ATCC 700392 / 26695) OX=0 GN=recomb PE=0 SV=0	1.2e-06	181	190	QMDFSFFSLK	Oxidation (M)	182
1T	HP1021	Response regulator OS=Helicobacter pylori (strain ATCC 700392 / 26695) OX=0 GN=recomb PE=0 SV=0	5e-07	181	195	QMDFSFFSLKDTTWK
1T	HP1021	Response regulator OS=Helicobacter pylori (strain ATCC 700392 / 26695) OX=0 GN=recomb PE=0 SV=0	1.2e-06	181	195	QMDFSFFSLKDTTWK	Oxidation (M)	182
1T	HP1021	Response regulator OS=Helicobacter pylori (strain ATCC 700392 / 26695) OX=0 GN=recomb PE=0 SV=0	0.00066	181	199	QMDFSFFSLKDTTWKELYK
1T	HP1021	Response regulator OS=Helicobacter pylori (strain ATCC 700392 / 26695) OX=0 GN=recomb PE=0 SV=0	2.5e-05	191	199	DTTWKELYK
1T	HP1021	Response regulator OS=Helicobacter pylori (strain ATCC 700392 / 26695) OX=0 GN=recomb PE=0 SV=0	2e-07	202	217	DKLERPFYIMHLEELK
1T	HP1021	Response regulator OS=Helicobacter pylori (strain ATCC 700392 / 26695) OX=0 GN=recomb PE=0 SV=0	0.0069	202	218	DKLERPFYIMHLEELKK
1T	HP1021	Response regulator OS=Helicobacter pylori (strain ATCC 700392 / 26695) OX=0 GN=recomb PE=0 SV=0	2.9e-05	204	217	LERPFYIMHLEELK
1T	HP1021	Response regulator OS=Helicobacter pylori (strain ATCC 700392 / 26695) OX=0 GN=recomb PE=0 SV=0	5.7e-06	204	218	LERPFYIMHLEELKK
1T	HP1021	Response regulator OS=Helicobacter pylori (strain ATCC 700392 / 26695) OX=0 GN=recomb PE=0 SV=0	1.2e-08	230	240	SCPIVLSYTHK	Nethylmaleimide (C)			231
1T	HP1021	Response regulator OS=Helicobacter pylori (strain ATCC 700392 / 26695) OX=0 GN=recomb PE=0 SV=0	3.5e-14	230	247	SCPIVLSYTHKEPLEFPK	Nethylmaleimide (C)			231
1T	HP1021	Response regulator OS=Helicobacter pylori (strain ATCC 700392 / 26695) OX=0 GN=recomb PE=0 SV=0	0.00011	241	247	EPLEFPK
1T	HP1021	Response regulator OS=Helicobacter pylori (strain ATCC 700392 / 26695) OX=0 GN=recomb PE=0 SV=0	1.6e-15	248	275	IVSIECGNKPLSLFNNHTTFLSIQEYEK	Nethylmaleimide (C)			253
1T	HP1021	Response regulator OS=Helicobacter pylori (strain ATCC 700392 / 26695) OX=0 GN=recomb PE=0 SV=0	6.4e-07	276	293	EAIRHFSSTCTDTELANK	Nethylmaleimide (C)			285
1T	HP1021	Response regulator OS=Helicobacter pylori (strain ATCC 700392 / 26695) OX=0 GN=recomb PE=0 SV=0	5.1e-12	280	293	HFSSTCTDTELANK	Nethylmaleimide (C)			285
1T	HP1021	Response regulator OS=Helicobacter pylori (strain ATCC 700392 / 26695) OX=0 GN=recomb PE=0 SV=0	6.4e-10	280	298	HFSSTCTDTELANKLGISR	Nethylmaleimide (C)			285
1T	HP1021	Response regulator OS=Helicobacter pylori (strain ATCC 700392 / 26695) OX=0 GN=recomb PE=0 SV=0	0.026	306	312	RKYNLPR
2T	HP1021	Response regulator OS=Helicobacter pylori (strain ATCC 700392 / 26695) OX=0 GN=recomb PE=0 SV=0	9.6e-07	2	11	ASWSHPQFEK
2T	HP1021	Response regulator OS=Helicobacter pylori (strain ATCC 700392 / 26695) OX=0 GN=recomb PE=0 SV=0	7.2e-09	18	29	ILIIEDDLALAR
2T	HP1021	Response regulator OS=Helicobacter pylori (strain ATCC 700392 / 26695) OX=0 GN=recomb PE=0 SV=0	0.0054	54	64	EPYDVILVSSK
2T	HP1021	Response regulator OS=Helicobacter pylori (strain ATCC 700392 / 26695) OX=0 GN=recomb PE=0 SV=0	4.7e-16	81	104	QIIIMMASHVNEDGVNKPIQAGAR
2T	HP1021	Response regulator OS=Helicobacter pylori (strain ATCC 700392 / 26695) OX=0 GN=recomb PE=0 SV=0	4.3e-11	81	104	QIIIMMASHVNEDGVNKPIQAGAR	Oxidation (M)	86
2T	HP1021	Response regulator OS=Helicobacter pylori (strain ATCC 700392 / 26695) OX=0 GN=recomb PE=0 SV=0	1.2e-15	81	104	QIIIMMASHVNEDGVNKPIQAGAR	Oxidation (M)	85
2T	HP1021	Response regulator OS=Helicobacter pylori (strain ATCC 700392 / 26695) OX=0 GN=recomb PE=0 SV=0	6.6e-07	81	104	QIIIMMASHVNEDGVNKPIQAGAR	2 Oxidation (M)	85	86
2T	HP1021	Response regulator OS=Helicobacter pylori (strain ATCC 700392 / 26695) OX=0 GN=recomb PE=0 SV=0	3.8e-05	105	112	DYILKPFK
2T	HP1021	Response regulator OS=Helicobacter pylori (strain ATCC 700392 / 26695) OX=0 GN=recomb PE=0 SV=0	2.2e-09	105	118	DYILKPFKMDELLR
2T	HP1021	Response regulator OS=Helicobacter pylori (strain ATCC 700392 / 26695) OX=0 GN=recomb PE=0 SV=0	0.00034	105	118	DYILKPFKMDELLR	Oxidation (M)	113
2T	HP1021	Response regulator OS=Helicobacter pylori (strain ATCC 700392 / 26695) OX=0 GN=recomb PE=0 SV=0	0.002	105	119	DYILKPFKMDELLRK
2T	HP1021	Response regulator OS=Helicobacter pylori (strain ATCC 700392 / 26695) OX=0 GN=recomb PE=0 SV=0	2.3e-05	125	132	AYQEMTAR
2T	HP1021	Response regulator OS=Helicobacter pylori (strain ATCC 700392 / 26695) OX=0 GN=recomb PE=0 SV=0	1.1e-11	133	151	LGFYENYLDFIHAELPLPK
2T	HP1021	Response regulator OS=Helicobacter pylori (strain ATCC 700392 / 26695) OX=0 GN=recomb PE=0 SV=0	0.002	152	178	DFSYRPPFIIHTPSQELANAYLLQYAK
2T	HP1021	Response regulator OS=Helicobacter pylori (strain ATCC 700392 / 26695) OX=0 GN=recomb PE=0 SV=0	2.3e-06	181	190	QMDFSFFSLK
2T	HP1021	Response regulator OS=Helicobacter pylori (strain ATCC 700392 / 26695) OX=0 GN=recomb PE=0 SV=0	1.7e-06	181	190	QMDFSFFSLK	Oxidation (M)	182
2T	HP1021	Response regulator OS=Helicobacter pylori (strain ATCC 700392 / 26695) OX=0 GN=recomb PE=0 SV=0	0.00044	191	199	DTTWKELYK
2T	HP1021	Response regulator OS=Helicobacter pylori (strain ATCC 700392 / 26695) OX=0 GN=recomb PE=0 SV=0	0.0036	202	217	DKLERPFYIMHLEELK
2T	HP1021	Response regulator OS=Helicobacter pylori (strain ATCC 700392 / 26695) OX=0 GN=recomb PE=0 SV=0	0.02	202	218	DKLERPFYIMHLEELKK
2T	HP1021	Response regulator OS=Helicobacter pylori (strain ATCC 700392 / 26695) OX=0 GN=recomb PE=0 SV=0	0.011	204	218	LERPFYIMHLEELKK
2T	HP1021	Response regulator OS=Helicobacter pylori (strain ATCC 700392 / 26695) OX=0 GN=recomb PE=0 SV=0	0.0034	204	223	LERPFYIMHLEELKKDEQLK
2T	HP1021	Response regulator OS=Helicobacter pylori (strain ATCC 700392 / 26695) OX=0 GN=recomb PE=0 SV=0	5.8e-07	230	240	SCPIVLSYTHK	Nethylmaleimide (C)			231
2T	HP1021	Response regulator OS=Helicobacter pylori (strain ATCC 700392 / 26695) OX=0 GN=recomb PE=0 SV=0	1.6e-12	230	247	SCPIVLSYTHKEPLEFPK	Nethylmaleimide (C)			231
2T	HP1021	Response regulator OS=Helicobacter pylori (strain ATCC 700392 / 26695) OX=0 GN=recomb PE=0 SV=0	0.00079	241	247	EPLEFPK
2T	HP1021	Response regulator OS=Helicobacter pylori (strain ATCC 700392 / 26695) OX=0 GN=recomb PE=0 SV=0	0.0045	248	275	IVSIECGNKPLSLFNNHTTFLSIQEYEK	Nethylmaleimide (C)			253
2T	HP1021	Response regulator OS=Helicobacter pylori (strain ATCC 700392 / 26695) OX=0 GN=recomb PE=0 SV=0	4.3e-10	280	293	HFSSTCTDTELANK	Nethylmaleimide (C)			285
2T	HP1021	Response regulator OS=Helicobacter pylori (strain ATCC 700392 / 26695) OX=0 GN=recomb PE=0 SV=0	1.7e-06	280	298	HFSSTCTDTELANKLGISR	Nethylmaleimide (C)			285
2T	HP1021	Response regulator OS=Helicobacter pylori (strain ATCC 700392 / 26695) OX=0 GN=recomb PE=0 SV=0	0.015	306	312	RKYNLPR

### Sheet: TopDown
SPECTRA DATA		PROSITE OUTPUT						INPUT SEQUENCE
MH+	INT	Name	Ion Type	Ion Number	Theoretical Mass	Mass Difference (ppm)		ASWSHPQFEKGAGSMKILIIEDDLALARSISHNLHDLGHFCEIISSISEENKEPYDVILVSSKVCTQGRCEHFVRYNSKQIIIMMASHVNEDGVNKPIQAGARDYILKPFKMDELLRKIQYHKAYQEMTARLGFYENYLDFIHAELPLPKDFSYRPPFIIHTPSQELANAYLLQYAKERQMDFSFFSLKDTTWKELYKNKDKLERPFYIMHLEELKKDEQLKLLELARSCPIVLSYTHKEPLEFPKIVSIECGNKPLSLFNNHTTFLSIQEYEKEAIRHFSSTCTDTELANKLGISRKSLWEKRRKYNLPRK
4644.53	2650	Z39	Z	39	4644.52	3.36675		INPUT MODIFICATIONS
5322.85	4500	Y44	Y	44	5322.83	4.70112		C65[Hydrogen Loss];C70[Hydrogen Loss]
4156.17	2770	C38	C	38	4156.14	8.29662		PRECURSOR
2541.27	4400	B23	B	23	2541.24	8.42974		833.45	mz
2954.79	36100	Y24	Y	24	2954.76	8.78154		36628.5	Average isotopic mass
4532.49	6140	Y38	Y	38	4532.44	10.2459
4423.29	4660	B40	B	40	4423.24	11.5674
5670.08	6260	Y47	Y	47	5670.01	12.1042
5209.81	13960	Y43	Y	43	5209.74	12.4173
2528.54	15592	Y20	Y	20	2528.51	13.768
7309.87	5360	Z62	Z	62	7309.77	13.8742
2841.72	44308	Y23	Y	23	2841.68	13.975
3083.85	24110	Y25	Y	25	3083.81	13.9965
4789.65	3680	Y40	Y	40	4789.58	14.9269
4655.36	61100	B42	B	42	4655.29	15.5928
3503.99	8190	Y29	Y	29	3503.94	15.6322
3184.9	26550	Y26	Y	26	3184.85	15.82
3299.93	4990	Y27	Y	27	3299.88	16.0747
2656.64	5080	Y21	Y	21	2656.6	16.508
2182.18	1670	B20	B	20	2182.15	16.681
1956.01	7210	B18	B	18	1955.98	17.1376
5523.04	7070	Y46	Y	46	5522.94	17.5534
3400.99	13500	Y28	Y	28	3400.93	18.0735
4768.47	35870	B43	B	43	4768.38	18.9022
2770.7	5704	Y22	Y	22	2770.64	18.9948
2415.47	12290	Y19	Y	19	2415.42	19.5735
5885.02	5580	B53	B	53	5884.91	19.6202
2069.11	5940	B19	B	19	2069.06	19.9915
1842.93	5925	B17	B	17	1842.9	20.3397
7196.89	13400	Y61	Y	61	7196.74	20.5161
4968.6	10700	B45	B	45	4968.49	21.3032
1358.88	16620	Y10	Y	10	1358.85	22.4389
7625.16	5750	Y65	Y	65	7624.97	24.874
5820.81	5940
7616.9	5530
7408.09	5530
3288.75	5360
4557.38	5300
3047.63	5300
445.96	5300
6194.39	4850
4504.39	4850
6385.44	4790
4280.3	4790
2774.47	4790
6330.41	4760
5904.24	4760
2633.38	4760
6642.42	4750
6598.49	4750
7275.9	4660
4583.33	4640
3566.88	4640
6923.71	4490
4788.65	4490
7038.82	4430
5815.18	4430
4275.26	4430
7324	4390
4930.54	4390
6530.81	4370
4451.3	4370
3300.95	4370
7563.76	4330
4796.91	4330
5410.91	4220
1385.85	4220
4933.67	4150
4659.54	4150
2398.45	3320
1533.43	3320
2141.12	3160
1592.95	3160
6236.35	2990
2901.57	2990
2421.24	2940
2266.21	2940
2563.31	2890
1524.82	2890
5155.74	2880
5036.56	2880
2769.67	2860
1062.64	2860
6040.26	2810
2153.17	2810
5304.9	2710
4953.72	2710
3602.94	2650
2457.21	2650
1597.87	2610
1352.5	2610
1348.5	2610
2634.39	2590
2309.19	2590
2383.24	2560
424.88	2560
2955.81	2540
2735.5	2540
2823.69	2340
1478.41	2340
3281.97	2050
3064.83	2050
2747.46	2010
1824.91	2010
2775.47	1780
985.605	1780
1930.95	1670
1814.93	1670
2781.67	1420
1843.92	1420
1056.63	739
511.979	739
1787.88	563
1341.87	563
1974.02	450
1200.71	450
1970.88	433
1029.61	433
866.784	426
323.175	426
970.417	418
503.22	418
599.136	229
448.294	229
3176.68	30920
3289.76	23490
7307.89	22300
7324.88	21200
4950.58	20360
4880.55	19800
4584.34	16500
6795.7	14300
7195.84	14200
5037.57	13700
4740.48	12100
5408.91	11060
4949.57	10500
5019.6	9940
3298.94	9850
4525.34	9730
6583.56	9550
6792.66	9500
5191.81	9490
4497.31	8980
4966.49	8610
4654.41	7970
2700.37	7620
5063.71	7320
7179.84	7280
6366.94	7230
6365.45	7110
2662.42	6790
4951.71	6590
1970.07	6550
2345.16	6390
4982.16	6360
5016.62	6300
5028.7	6200
7421.85	6120
2953.81	6070
4653.39	5970
7601.93	5950
6010.28	5910
5192.84	5890
6624.82	5830
2040.12	5697
6745.01	5610
355.079	5560
1092.46	5540
1386.34	5500
5140.66	5470
6763.07	5450
4636.38	5430
4809.53	5420
5770.17	5400
4983.68	5340
3402.86	5330
4696.45	5270
6793.75	5230
4671.42	5220
5995.27	5150
6412.41	5110
6981.1	5070
2586.28	5060
2400.29	5020
4687.57	4970
4996.63	4960
4126.28	4900
3472.88	4840
5239.68	4740
6473.16	4720
6659.61	4710
3291.74	4700
6967.43	4680
6677.84	4570
2918.55	4530
4697.37	4510
7194.82	4410
4087.1	4360
2497.36	4290
3453.82	4170
6382.41	4120
5392.98	4040
3382.98	3920
2801.48	3850
3473.86	3780
2474.2	3740
1477.9	3720
2042.1	3690
1998.05	3580
2713.63	3570
5173.82	3530
4637.33	3460
2937.78	3420
3166.89	3370
5194.79	3350
3030.65	3340
1883.02	3280
5083.73	3250
2464.36	3130
3325.82	3100
2250.16	3070
2180.13	3060
4395.32	3040
4079.07	3030
1928.03	3012
2936.78	2970
2081.1	2910
2824.69	2800
3587.92	2790
5026.73	2740
1884.97	2680
2450.22	2670
2860.54	2660
2549.3	2620
4053.11	2580
1772.89	2578
4324.38	2490
3066.84	2240
1910.98	2219
2752.66	2150
3183.87	1960
2534.31	1940
2115.11	1900
349.151	1860
3048.84	1830
1856.96	1810
1593.97	1756
1191.54	1730
2112.14	1700
1152.56	1680
2642.57	1650
1257.63	1640
3170.84	1550
2396.39	1520
2511.53	1500
1205.55	1490
1797.94	1470
2641.61	1440
356.899	1100
908.542	795
923.474	770
1421.36	755
304.133	705
371.109	703
1685.88	681
313.154	642
604.614	634
472.785	617
456.135	614
2753.66	608
346.133	605
301.141	590
415.883	585
474.62	561
448.026	553
468.795	540
976.467	519
914.754	503
1534.41	501
452.782	499
471.961	494
983.53	489
1887.3	488
2043.95	477
1771.84	468
431.891	464
2068.1	463
2031.93	455
1696.96	452
1944.04	451
1024.53	449
1374.68	448
948.579	445
529.164	442
1254.72	438
420.911	436
657.376	432
940.522	430
2373.56	428
949.484	422
1074.44	420
1662.8	419
411.263	354
820.87	329
717.314	294
814.372	273
453.961	267
416.219	252
822.203	240
363.89	224
794.634	222
772.583	219
858.36	205
716.782	199
815.365	180
695.377	179
810.371	177
1308.27	167
